# Mitochondrial dysfunction compromises ciliary homeostasis in astrocytes

**DOI:** 10.1101/2021.08.24.457472

**Authors:** Olesia Ignatenko, Satu Malinen, Helena Vihinen, Joni Nikkanen, Aleksandr Kononov, Eija Jokitalo, Gulayse Ince-Dunn, Anu Suomalainen

**Affiliations:** Stem Cells and Metabolism Research Program, Faculty of Medicine, University of Helsinki, 00290 Helsinki, Finland; Institute of Biotechnology, University of Helsinki, 00014 Helsinki, Finland; Cardiovascular Research Institute, University of California, 94143-0795 San Francisco, USA; Cancer Research UK, University of Manchester, SK10 4TG Manchester, UK; Neuroscience Center, University of Helsinki, 00290 Helsinki, Finland; HUSlab, Helsinki University Hospital, 00290 Helsinki, Finland

## Abstract

Astrocytes, often considered as secondary responders to neurodegenerative processes, are emerging as primary drivers of brain disease. The underlying pathogenic mechanisms are, however, insufficiently understood. Here we show that pathogenesis of mitochondrial spongiotic encephalopathy, a severe manifestation of mitochondrial brain diseases, involves abnormal maintenance of the astrocytic primary cilium, a major signaling organelle of a cell. We show that progressive respiratory chain deficiency in astrocytes activates FOXJ1 and RFX transcription factors and master regulators of motile ciliogenesis. Consequently, a wide aberrant nuclear expression program with FOXJ1 and RFX target genes, encoding motile cilia components, is induced in astrocytes. While the affected astrocytes still retain a single cilium, these organelles elongate and become remarkably distorted. Multiciliated ventricle-lining ependymal cells show no overt cilia morphology defects despite similar mitochondrial dysfunction. We propose that the chronic activation of the integrated mitochondrial stress response (ISR^mt^), specifically induced in astrocytes, drives anabolic metabolism and promotes ciliary growth. Collectively, our evidence indicate that 1) an active signaling axis exists between astrocyte mitochondria and primary cilia; 2) ciliary signaling is part of ISR^mt^ in astrocytes; 3) metabolic ciliopathy is a novel pathomechanism for mitochondria-related neurodegenerative diseases.
