## Supplementary material for "Mitochondrial dysfunction compromises ciliary homeostasis in astrocytes": Suppl. Table 1

### Sheet: Read me
	Aim:
	To analyse the expression level of known reactive astrogliosis markers in TwKOastro RNASeq dataset.
	Approach:
	The list of genes, increased expression of which is associated with reactive astrogliosis, was curated based on primary research articles and a consensus review in the field
	References:
	Zamanian et al., Journal of Neuroscience 2012, PMID: 22553043
	Liddelow et al., Nature 2017, PMID: 28099414
	Escartin et al., Nature Neuroscience 2021, PMID: 33589835

### Sheet: Reactive gliosis markers
Category	Gene symbol	TwKOastro_vs_Ctrl_purified astrocytes_log2(FC)	TwKOastro_vs_Ctrl_purified astrocytes_pval	TwKOastro_vs_Ctrl_purified astrocytes_qval	description	Reference
Reactive astrogliosis
Intermediate filament	Synm	0.900994	4.93e-06	0.000309014	synemin, intermediate filament protein [Source:MGI Symbol;Acc:MGI:2661187]	PMID: 33461064
Intermediate filament	Nes	0.847647	6.34e-06	0.000381411	nestin [Source:MGI Symbol;Acc:MGI:101784]	PMID: 33461064
Intermediate filament	Gfap	0.494291	1.31e-05	0.000681241	glial fibrillary acidic protein [Source:MGI Symbol;Acc:MGI:95697]	PMID: 33461064
Intermediate filament	Vim	0.452923	0.00208022	0.0285095	vimentin [Source:MGI Symbol;Acc:MGI:98932]	PMID: 33461064
Immunity	Fkbp5	1.40336	0.000135932	0.0040139	FK506 binding protein 5 [Source:MGI Symbol;Acc:MGI:104670]	PMID: 28099414
Immunity	Cd109	1.11047	1.7e-06	0.00012458	CD109 antigen [Source:MGI Symbol;Acc:MGI:2445221]	PMID: 28099414
Immunity	C3	1.09191	7.19e-05	0.00252307	complement component 3 [Source:MGI Symbol;Acc:MGI:88227]	PMID: 33461064
Immunity	Sphk1	0.990147	3.62e-05	0.00150973	sphingosine kinase 1 [Source:MGI Symbol;Acc:MGI:1316649]	PMID: 28099414
Immunity	S1pr3	0.925122	0.00116343	0.0188895	sphingosine-1-phosphate receptor 3 [Source:MGI Symbol;Acc:MGI:1339365]	PMID: 28099414
Immunity	Gbp2	0.615486	0.000823994	0.0147204	guanylate binding protein 2 [Source:MGI Symbol;Acc:MGI:102772]	PMID: 28099414
Immunity	H2-D1	0.513849	0.00160168	0.0236477	histocompatibility 2, D region locus 1 [Source:MGI Symbol;Acc:MGI:95896]	PMID: 28099414
Immunity	Osmr	0.386411	2.49e-05	0.00114431	oncostatin M receptor [Source:MGI Symbol;Acc:MGI:1330819]	PMID: 28099414
Immunity	Cd44	-0.32016	0.000928931	0.015935	CD44 antigen [Source:MGI Symbol;Acc:MGI:88338]	PMID: 28099414
Immunity	Serpina3n	0.917266	0.036865	0.192516	serine (or cysteine) peptidase inhibitor, clade A, member 3N [Source:MGI Symbol;Acc:MGI:105045]	PMID: 33461064
Immunity	Iigp1	0.685666	0.0174356	0.122572	interferon inducible GTPase 1 [Source:MGI Symbol;Acc:MGI:1926259]	PMID: 28099414
Immunity	H2-T23	0.621463	0.0254355	0.153317	histocompatibility 2, T region locus 23 [Source:MGI Symbol;Acc:MGI:95957]	PMID: 28099414
Immunity	Psmb8	0.588794	0.0281945	0.163269	proteasome (prosome, macropain) subunit, beta type 8 (large multifunctional peptidase 7) [Source:MGI Symbol;Acc:MGI:1346527]	PMID: 28099414
Immunity	Srgn	0.471011	0.281019	0.565879	serglycin [Source:MGI Symbol;Acc:MGI:97756]	PMID: 28099414
Immunity	Serping1	0.446337	0.0159063	0.116588	serine (or cysteine) peptidase inhibitor, clade G, member 1 [Source:MGI Symbol;Acc:MGI:894696]	PMID: 28099414
Immunity	Cd14	0.351519	0.21823	0.498337	CD14 antigen [Source:MGI Symbol;Acc:MGI:88318]	PMID: 28099414
Immunity	Cxcl10	0.282597	0.150116	0.413655	chemokine (C-X-C motif) ligand 10 [Source:MGI Symbol;Acc:MGI:1352450]	PMID: 28099414
Immunity	Ptx3	-0.213582	0.295503	0.579024	pentraxin related gene [Source:MGI Symbol;Acc:MGI:104641]	PMID: 28099414
Metal ion homeostasis	Steap4	1.40504	1.75e-07	1.79e-05	STEAP family member 4 [Source:MGI Symbol;Acc:MGI:1923560]	PMID: 28099414
Metal ion homeostasis	Cp	0.868075	2.09e-06	0.000149789	ceruloplasmin [Source:MGI Symbol;Acc:MGI:88476]	PMID: 28099414
Metal ion homeostasis	Mt1	-0.190283	0.573665	0.788795	metallothionein 1 [Source:MGI Symbol;Acc:MGI:97171]	PMID: 33461064
Metal ion homeostasis	Mt3	-0.225028	0.415885	0.680745	metallothionein 3 [Source:MGI Symbol;Acc:MGI:97173]	PMID: 33461064
Metal ion homeostasis	Mt2	-0.315407	0.30873	0.589969	metallothionein 2 [Source:MGI Symbol;Acc:MGI:97172]	PMID: 33461064
Transcription factor	Nfatc2	0.968472	1.55e-05	0.000781566	nuclear factor of activated T cells, cytoplasmic, calcineurin dependent 2 [Source:MGI Symbol;Acc:MGI:102463]	PMID: 33461064
Transcription factor	Nfatc4	0.684294	0.000114629	0.00351916	nuclear factor of activated T cells, cytoplasmic, calcineurin dependent 4 [Source:MGI Symbol;Acc:MGI:1920431]	PMID: 33461064
Transcription factor	Stat3	0.183865	0.046938	0.219152	signal transducer and activator of transcription 3 [Source:MGI Symbol;Acc:MGI:103038]	PMID: 33461064
Transcription factor	Nfat5	0.0495086	0.742127	0.887745	nuclear factor of activated T cells 5 [Source:MGI Symbol;Acc:MGI:1859333]	PMID: 33461064
Transcription factor	Nfatc3	0.0206993	0.859199	0.943668	nuclear factor of activated T cells, cytoplasmic, calcineurin dependent 3 [Source:MGI Symbol;Acc:MGI:103296]	PMID: 33461064
Transcription factor	Ntrk2	-0.0313773	0.771127	0.90275	neurotrophic tyrosine kinase, receptor, type 2 [Source:MGI Symbol;Acc:MGI:97384]	PMID: 33461064
Transcription factor	Nfatc1	-0.0669339	0.452839	0.710562	nuclear factor of activated T cells, cytoplasmic, calcineurin dependent 1 [Source:MGI Symbol;Acc:MGI:102469]	PMID: 33461064
Transcription factor	Sox9	-0.203092	0.0375406	0.194856	SRY (sex determining region Y)-box 9 [Source:MGI Symbol;Acc:MGI:98371]	PMID: 33461064
Transporter	Slc1a3	-0.241539	0.00707579	0.0682567	solute carrier family 1 (glial high affinity glutamate transporter), member 3 [Source:MGI Symbol;Acc:MGI:99917]	PMID: 33461064
Transporter	Kcnj10	-0.117465	0.262161	0.546729	potassium inwardly-rectifying channel, subfamily J, member 10 [Source:MGI Symbol;Acc:MGI:1194504]	PMID: 33461064
Transporter	Slc1a2	-0.308212	0.0410728	0.203692	solute carrier family 1 (glial high affinity glutamate transporter), member 2 [Source:MGI Symbol;Acc:MGI:101931]	PMID: 33461064
Signaling	Emp1	0.956993	0.000894357	0.0155313	epithelial membrane protein 1 [Source:MGI Symbol;Acc:MGI:107941]	PMID: 28099414
Signaling	Tm4sf1	0.787125	0.0141193	0.10701	transmembrane 4 superfamily member 1 [Source:MGI Symbol;Acc:MGI:104678]	PMID: 28099414
Signaling	S100b	-0.0861765	0.456825	0.714015	S100 protein, beta polypeptide, neural [Source:MGI Symbol;Acc:MGI:98217]	PMID: 33461064
Signaling	Hspb11	-0.298853	0.167891	0.436675	heat shock protein family B (small), member 11 [Source:MGI Symbol;Acc:MGI:1920188]	PMID: 28099414
Signaling	S100a10	-0.305692	0.177762	0.450165	S100 calcium binding protein A10 (calpactin) [Source:MGI Symbol;Acc:MGI:1339468]	PMID: 28099414
Cell-cell, cell-matrix interaction	Fbln5	0.984923	9.21e-07	7.42e-05	fibulin 5 [Source:MGI Symbol;Acc:MGI:1346091]	PMID: 28099414
Cell-cell, cell-matrix interaction	Thbs1	0.937063	0.00903643	0.0805883	thrombospondin 1 [Source:MGI Symbol;Acc:MGI:98737]	PMID: 33461064
Cell-cell, cell-matrix interaction	Amigo2	-0.0104802	0.935348	0.976364	adhesion molecule with Ig like domain 2 [Source:MGI Symbol;Acc:MGI:2145995]	PMID: 28099414
Metabolism	Maob	-0.333312	4.99e-05	0.00188221	monoamine oxidase B [Source:MGI Symbol;Acc:MGI:96916]	PMID: 33461064
Metabolism	B3gnt5	0.669834	0.0974404	0.329694	UDP-GlcNAc:betaGal beta-1,3-N-acetylglucosaminyltransferase 5 [Source:MGI Symbol;Acc:MGI:2137302]	PMID: 28099414
Metabolism	Ptgs2	0.410091	0.33042	0.610669	prostaglandin-endoperoxide synthase 2 [Source:MGI Symbol;Acc:MGI:97798]	PMID: 28099414
Metabolism	Aspg	0.381458	0.0341212	0.183701	asparaginase [Source:MGI Symbol;Acc:MGI:2144822]	PMID: 28099414
Metabolism	Ggta1	0.267483	0.128822	0.381957	glycoprotein galactosyltransferase alpha 1, 3 [Source:MGI Symbol;Acc:MGI:95704]	PMID: 28099414
Metabolism	Fabp7	0.0730064	0.837788	0.93377	fatty acid binding protein 7, brain [Source:MGI Symbol;Acc:MGI:101916]	PMID: 33461064
Metabolism	Tspo	-0.109616	0.626249	0.823333	translocator protein [Source:MGI Symbol;Acc:MGI:88222]	PMID: 33461064
Metabolism	Aldoc	-0.166258	0.088695	0.311621	aldolase C, fructose-bisphosphate [Source:MGI Symbol;Acc:MGI:101863]	PMID: 33461064
Chaperone	Hspb1	0.177002	0.68915	0.859382	heat shock protein 1 [Source:MGI Symbol;Acc:MGI:96240]	PMID: 33461064
Chaperone	Cryab	-0.183611	0.307397	0.588657	crystallin, alpha B [Source:MGI Symbol;Acc:MGI:88516]	PMID: 33461064
	CHI3L1/ YKL40	NA	NA	NA	chitinase-3-like protein 1	PMID: 33461064
	Lcn2	NA	NA	NA	lipocalin 2 [Source:MGI Symbol;Acc:MGI:96757]	PMID: 33461064
