## Supplementary material for "Mitochondrial dysfunction compromises ciliary homeostasis in astrocytes": Suppl. Table 4

### Sheet: Read me
	Aim:
	To analyse levels of lipid metabolites in TwKOastro cortex
	Approach:
	Untargeted metabolomics dataset from TwKOastro mice (Ignatenko et al., Life Sci Alliance 2020) was used.
	A list of lipids and lipid-like molecules was curated based on HMDB Super Class annotation
	References:
	Ignatenko et al., Life Science Alliance 2020, PMID: 32737078
	Wishart et al., Nucleic Acid Research 2018, PMID: 29140435

### Sheet: Lipid species
Untargeted metabolomics, the dataset is from PMID: 32737078
					TwKOastro vs Ctrl 2.3 months (vehicle-treated animals)					TwKOastro vs Ctrl 3.2 months
Super Class (HMDB)	Class (HMDB)	Sub Class (HMDB)	HMDB ID	Metabolite	Log2(FC)	pvalue	p.adjusted	qvalue		Log2(FC)	pvalue	p.adjusted	qvalue
Lipids and lipid-like molecules	Steroids and steroid derivatives	Bile acids, alcohols and derivatives	HMDB0000619	Cholic acid	0.165999	0.297207	0.998953	0.998953		-1.66577	1.99e-06	7.6e-05	3.55e-05
Lipids and lipid-like molecules	Steroids and steroid derivatives	Androstane steroids	HMDB0000031	Androsterone	0.00606574	0.967936	0.998953	0.998953		-1.56174	0.000334365	0.0029488	0.0013769
Lipids and lipid-like molecules	Steroids and steroid derivatives	Pregnane steroids	HMDB0001830	Progesterone	0.0463189	0.664332	0.998953	0.998953		-1.28971	2.43e-07	2.26e-05	1.06e-05
Lipids and lipid-like molecules	Steroids and steroid derivatives	Estrane steroids	HMDB0000313	16b-Hydroxyestrone	-0.131463	0.363944	0.998953	0.998953		-1.10003	4.69e-07	2.99e-05	1.39e-05
Lipids and lipid-like molecules	Steroids and steroid derivatives	Steroid esters	HMDB0002262	CE(12:0)	-0.206032	0.00374307	0.357463	0.357463		-0.942316	6.76e-05	0.000860773	0.000401927
Lipids and lipid-like molecules	Steroids and steroid derivatives	Bile acids, alcohols and derivatives	HMDB0012454	3beta,7alpha-Dihydroxy-5-cholestenoate	-0.0118772	0.940691	0.998953	0.998953		-0.888673	0.000103741	0.00127836	0.000596912
Lipids and lipid-like molecules	Steroids and steroid derivatives	Androstane steroids	HMDB0000077	Dehydroepiandrosterone	-0.0514908	0.619271	0.998953	0.998953		-0.884677	7.35e-06	0.00018718	8.74e-05
Lipids and lipid-like molecules	Steroids and steroid derivatives	Pregnane steroids	HMDB0001449	Allopregnanolone	-0.016176	0.865714	0.998953	0.998953		-0.815146	2.66e-05	0.000390815	0.000182486
Lipids and lipid-like molecules	Steroids and steroid derivatives	Estrane steroids	HMDB0000153	Estriol	-0.114772	0.175403	0.998953	0.998953		-0.776706	0.000133429	0.00149911	0.000699992
Lipids and lipid-like molecules	Steroids and steroid derivatives	Hydroxysteroids	HMDB0000016	Deoxycorticosterone	0.0854886	0.305976	0.998953	0.998953		-0.639147	0.000152959	0.00166944	0.000779523
Lipids and lipid-like molecules	Steroids and steroid derivatives	Vitamin D and derivatives	HMDB0001903	Calcitriol	0.0541611	0.639184	0.998953	0.998953		-0.626924	0.000406413	0.0032637	0.00152394
Lipids and lipid-like molecules	Steroids and steroid derivatives	Pregnane steroids	HMDB0004031	11b-Hydroxyprogesterone	0.0267402	0.902375	0.998953	0.998953		-0.60175	0.000204612	0.00200415	0.000935812
Lipids and lipid-like molecules	Steroids and steroid derivatives	Pregnane steroids	HMDB0060409	5alpha-Pregnane-3alpha,20alpha-diol	0.0248031	0.839932	0.998953	0.998953		-0.593866	0.00335931	0.0175789	0.00820823
Lipids and lipid-like molecules	Steroids and steroid derivatives	Bile acids, alcohols and derivatives	HMDB0001231	27-Deoxy-5b-cyprinol	-0.00092818	0.991121	0.998953	0.998953		-0.583399	0.000109997	0.00131309	0.00061313
Lipids and lipid-like molecules	Steroids and steroid derivatives	Steroidal glycosides	HMDB0004483	Estrone glucuronide	-0.13193	0.433373	0.998953	0.998953		-0.549661	0.000494919	0.00370704	0.00173095
Lipids and lipid-like molecules	Steroids and steroid derivatives	Bile acids, alcohols and derivatives	HMDB0000518	Chenodeoxycholic acid	0.0894736	0.853802	0.998953	0.998953		-0.538514	0.0461735	0.125094	0.0584111
Lipids and lipid-like molecules	Steroids and steroid derivatives	Steroidal glycosides	HMDB0006765	2-Methoxy-estradiol-17b 3-glucuronide	0.0853261	0.774389	0.998953	0.998953		-0.523895	0.000536801	0.00394342	0.00184133
Lipids and lipid-like molecules	Steroids and steroid derivatives	Hydroxysteroids	HMDB0000063	Cortisol	-0.0478929	0.655417	0.998953	0.998953		-0.523558	0.000170397	0.00176251	0.00082298
Lipids and lipid-like molecules	Steroids and steroid derivatives	Sulfated steroids	HMDB0001032	Dehydroepiandrosterone sulfate	-0.475261	0.535514	0.998953	0.998953		-0.451896	0.00755594	0.0339573	0.0158559
Lipids and lipid-like molecules	Steroids and steroid derivatives	Steroidal glycosides	HMDB0010330	Cholesterol glucuronide	0.126539	0.376154	0.998953	0.998953		-0.447634	0.000361577	0.00306939	0.00143321
Lipids and lipid-like molecules	Steroids and steroid derivatives	Hydroxysteroids	HMDB0000268	Tetrahydrocorticosterone	0.0693821	0.758698	0.998953	0.998953		-0.432512	0.0263309	0.0824461	0.0384971
Lipids and lipid-like molecules	Steroids and steroid derivatives	Cholestane steroids	HMDB0006838	3-Keto-4-methylzymosterol	0.0591872	0.561661	0.998953	0.998953		-0.418252	0.000170714	0.00176251	0.00082298
Lipids and lipid-like molecules	Steroids and steroid derivatives	Steroidal glycosides	HMDB0002596	Deoxycholic acid 3-glucuronide	-0.0213935	0.841491	0.998953	0.998953		-0.410545	0.000384443	0.00319255	0.00149072
Lipids and lipid-like molecules	Steroids and steroid derivatives	Hydroxysteroids	HMDB0004029	11-Dehydrocorticosterone	-0.258614	0.237813	0.998953	0.998953		-0.382734	0.00169005	0.0102476	0.00478498
Lipids and lipid-like molecules	Steroids and steroid derivatives	Steroidal glycosides	HMDB0002829	Androsterone glucuronide	0.061614	0.547093	0.998953	0.998953		-0.373834	0.0205054	0.0688625	0.0321545
Lipids and lipid-like molecules	Steroids and steroid derivatives	Bile acids, alcohols and derivatives	HMDB0000637	Chenodeoxycholic acid glycine conjugate	-0.0706925	0.877179	0.998953	0.998953		-0.363384	0.0225984	0.073783	0.034452
Lipids and lipid-like molecules	Steroids and steroid derivatives	Cholestane steroids	HMDB0003896	7-Dehydrodesmosterol	0.00264883	0.990421	0.998953	0.998953		-0.337111	0.0033113	0.0175683	0.00820328
Lipids and lipid-like molecules	Steroids and steroid derivatives	Bile acids, alcohols and derivatives	HMDB0003873	Coprocholic acid	-0.0579744	0.592485	0.998953	0.998953		-0.319581	0.00258119	0.0145002	0.00677069
Lipids and lipid-like molecules	Steroids and steroid derivatives	Bile acids, alcohols and derivatives	HMDB0000951	Taurochenodesoxycholic acid	-0.129238	0.532966	0.998953	0.998953		-0.250467	0.0448687	0.124202	0.0579944
Lipids and lipid-like molecules	Steroids and steroid derivatives	Steroid esters	HMDB0003822	Cholesteryl acetate	-0.100716	0.285822	0.998953	0.998953		-0.247027	0.000474344	0.00362399	0.00169217
Lipids and lipid-like molecules	Steroids and steroid derivatives	Cholestane steroids	HMDB0006893	3a,7a-Dihydroxy-5b-cholestane	-0.323301	0.0480948	0.998953	0.998953		-0.207739	0.00559625	0.0267221	0.0124775
Lipids and lipid-like molecules	Steroids and steroid derivatives	Cholestane steroids	HMDB0000653	Cholesterol sulfate	0.0766818	0.35018	0.998953	0.998953		-0.179366	0.0962813	0.213905	0.0998804
Lipids and lipid-like molecules	Steroids and steroid derivatives	Cholestane steroids	HMDB0001993	7a-Hydroxy-cholestene-3-one	-0.145642	0.400203	0.998953	0.998953		-0.162906	0.0144109	0.0534462	0.024956
Lipids and lipid-like molecules	Steroids and steroid derivatives	Cholestane steroids	HMDB0001457	5-b-Cholestane-3a ,7a ,12a-triol	-0.034393	0.781845	0.998953	0.998953		-0.137173	0.0761136	0.181721	0.0848524
Lipids and lipid-like molecules	Steroids and steroid derivatives	Androstane steroids	HMDB0000352	16a-Hydroxydehydroisoandrosterone	0.0987207	0.262375	0.998953	0.998953		-0.177223	0.204484	0.373242	0.17428
Lipids and lipid-like molecules	Steroids and steroid derivatives	Bile acids, alcohols and derivatives	HMDB0001419	24-Hydroxycholesterol	0.062443	0.441883	0.998953	0.998953		-0.0715337	0.305256	0.48385	0.225928
Lipids and lipid-like molecules	Steroids and steroid derivatives	Steroid esters	HMDB0006736	CE(20:3(8Z,11Z,14Z))	0.0701915	0.527401	0.998953	0.998953		-0.0500419	0.687351	0.788492	0.368176
Lipids and lipid-like molecules	Steroids and steroid derivatives	Bile acids, alcohols and derivatives	HMDB0000036	Taurocholic acid	-0.529723	0.299113	0.998953	0.998953		-0.240458	0.717505	0.813315	0.379767
Lipids and lipid-like molecules	Fatty Acyls	Fatty amides	HMDB0000985	Dihydrolipoamide	0.128784	0.648349	0.998953	0.998953		-1.54131	5.37e-06	0.000157795	7.37e-05
Lipids and lipid-like molecules	Fatty Acyls	Fatty acids and conjugates	HMDB0002212	Arachidic acid	-0.0555541	0.545525	0.998953	0.998953		-1.43789	1.9e-05	0.000302417	0.00014121
Lipids and lipid-like molecules	Fatty Acyls	Fatty acids and conjugates	HMDB0000806	Myristic acid	-0.0916014	0.645839	0.998953	0.998953		-1.33283	9.78e-07	4.15e-05	1.94e-05
Lipids and lipid-like molecules	Fatty Acyls	Fatty acids and conjugates	HMDB0001337	Leukotriene A4	-0.0130998	0.955011	0.998953	0.998953		-1.11405	9.46e-08	1.81e-05	8.44e-06
Lipids and lipid-like molecules	Fatty Acyls	Lineolic acids and derivatives	HMDB0006547	Stearidonic acid	-0.0717211	0.221628	0.998953	0.998953		-1.05616	0.000873332	0.00585286	0.00273292
Lipids and lipid-like molecules	Fatty Acyls	Eicosanoids	HMDB0001085	Leukotriene B4	0.0414398	0.881882	0.998953	0.998953		-1.00849	1.17e-05	0.0002483	0.000115941
Lipids and lipid-like molecules	Fatty Acyls	Eicosanoids	HMDB0001139	Prostaglandin F2a	-0.0771518	0.503417	0.998953	0.998953		-0.96992	6e-06	0.000163714	7.64e-05
Lipids and lipid-like molecules	Fatty Acyls	Lineolic acids and derivatives	HMDB0003871	13-L-Hydroperoxylinoleic acid	-0.043645	0.851616	0.998953	0.998953		-0.930356	0.00241425	0.013942	0.00651003
Lipids and lipid-like molecules	Fatty Acyls	Fatty acids and conjugates	HMDB0004701	9,10-Epoxyoctadecenoic acid	0.0340085	0.940505	0.998953	0.998953		-0.913941	0.00057616	0.0041527	0.00193905
Lipids and lipid-like molecules	Fatty Acyls	Fatty acids and conjugates	HMDB0000638	Dodecanoic acid	0.0133674	0.944042	0.998953	0.998953		-0.88536	0.00084174	0.00580406	0.00271013
Lipids and lipid-like molecules	Fatty Acyls	Eicosanoids	HMDB0012580	14-hydroxy-E4-neuroprostane	-0.0842078	0.35405	0.998953	0.998953		-0.777402	1.85e-05	0.000302417	0.00014121
Lipids and lipid-like molecules	Fatty Acyls	Fatty acids and conjugates	HMDB0013898	5-Hydroxyvalproic acid	0.0219345	0.704726	0.998953	0.998953		-0.527728	0.000123873	0.00143392	0.000669552
Lipids and lipid-like molecules	Fatty Acyls	Fatty acids and conjugates	HMDB0000482	Caprylic acid	0.0542439	0.762898	0.998953	0.998953		-0.515327	0.00244532	0.013942	0.00651003
Lipids and lipid-like molecules	Fatty Acyls	Eicosanoids	HMDB0003208	Thromboxane	0.0318398	0.834871	0.998953	0.998953		-0.429406	1.13e-05	0.0002483	0.000115941
Lipids and lipid-like molecules	Fatty Acyls	Eicosanoids	HMDB0013040	Prostaglandin H3	0.162413	0.659435	0.998953	0.998953		-0.421779	0.00460202	0.0228308	0.0106606
Lipids and lipid-like molecules	Fatty Acyls	Fatty acids and conjugates	HMDB0003229	Palmitoleic acid	-0.0712784	0.869499	0.998953	0.998953		-0.376879	0.0647166	0.162643	0.0759441
Lipids and lipid-like molecules	Fatty Acyls	Fatty acids and conjugates	HMDB0000511	Capric acid	-0.169634	0.546254	0.998953	0.998953		-0.360434	0.0213056	0.0701615	0.032761
Lipids and lipid-like molecules	Fatty Acyls	Lineolic acids and derivatives	HMDB0001388	alpha-Linolenic acid	-0.0689367	0.856314	0.998953	0.998953		-0.193924	0.0912283	0.207436	0.0968595
Lipids and lipid-like molecules	Fatty Acyls	Fatty acid esters	HMDB0000201	L-Acetylcarnitine	0.171949	0.383652	0.998953	0.998953		-0.191308	0.082792	0.194028	0.0905988
Lipids and lipid-like molecules	Fatty Acyls	Fatty acids and conjugates	HMDB0001527	3-Methylthiopropionic acid	-0.00287765	0.961645	0.998953	0.998953		0.133653	0.0126774	0.048917	0.0228412
Lipids and lipid-like molecules	Fatty Acyls	Fatty aldehydes	HMDB0001551	Palmitaldehyde	0.0371541	0.748738	0.998953	0.998953		0.200499	0.0417072	0.118897	0.0555173
Lipids and lipid-like molecules	Fatty Acyls	Fatty acyl thioesters	HMDB0002845	Hexanoyl-CoA	0.0974639	0.502085	0.998953	0.998953		0.26158	0.030019	0.0932297	0.0435324
Lipids and lipid-like molecules	Fatty Acyls	Fatty acyl thioesters	HMDB0003946	(2E)-Tetradecenoyl-CoA	0.0481021	0.671658	0.998953	0.998953		0.14903	0.115407	0.243566	0.11373
Lipids and lipid-like molecules	Fatty Acyls	Fatty acyl glycosides	HMDB0006791	Melibiitol	-0.0324874	0.883062	0.998953	0.998953		-0.245113	0.167164	0.32747	0.152908
Lipids and lipid-like molecules	Fatty Acyls	Fatty acids and conjugates	HMDB0001043	Arachidonic acid	0.0155123	0.894433	0.998953	0.998953		0.121466	0.271109	0.44448	0.207544
Lipids and lipid-like molecules	Fatty Acyls	Fatty acids and conjugates	HMDB0001999	Eicosapentaenoic acid	0.130671	0.495517	0.998953	0.998953		-0.240144	0.353916	0.530277	0.247606
Lipids and lipid-like molecules	Fatty Acyls	Fatty acids and conjugates	HMDB0013897	4-ene-Valproic acid	-0.0780515	0.413146	0.998953	0.998953		-0.0887889	0.527623	0.667182	0.311532
Lipids and lipid-like molecules	Fatty Acyls	Lineolic acids and derivatives	HMDB0000673	Linoleic acid	-0.012559	0.978178	0.998953	0.998953		-0.0621671	0.577285	0.713667	0.333238
Lipids and lipid-like molecules	Fatty Acyls	Fatty acids and conjugates	HMDB0002092	Itaconic acid	0.0700233	0.243202	0.998953	0.998953		0.0243808	0.829629	0.892727	0.416848
Lipids and lipid-like molecules	Fatty Acyls	Fatty acids and conjugates	HMDB0000227	Mevalonic acid	-0.151616	0.0524151	0.998953	0.998953		0.0144315	0.934221	0.962173	0.449274
Lipids and lipid-like molecules	Fatty Acyls	Fatty acids and conjugates	HMDB0002183	Docosahexaenoic acid	0.170971	0.246045	0.998953	0.998953		-0.00651107	0.95443	0.970319	0.453078
Lipids and lipid-like molecules	Fatty Acyls	Fatty acyl thioesters	HMDB0001052	(S)-3-Hydroxyisobutyryl-CoA	-0.000536268	0.993663	0.998953	0.998953		0.00266546	0.970319	0.970319	0.453078
Lipids and lipid-like molecules	Prenol lipids	Triterpenoids	HMDB0001278	Presqualene diphosphate	-0.0419102	0.727687	0.998953	0.998953		-1.65368	1.34e-05	0.00025594	0.000119508
Lipids and lipid-like molecules	Prenol lipids	Retinoids	HMDB0001358	Retinal	-0.0114037	0.895788	0.998953	0.998953		-1.36976	3.9e-05	0.000513724	0.000239877
Lipids and lipid-like molecules	Prenol lipids	Monoterpenoids	HMDB0004586	Perillic acid	-0.111377	0.472753	0.998953	0.998953		-1.15045	1.75e-05	0.000302417	0.00014121
Lipids and lipid-like molecules	Prenol lipids	Quinone and hydroquinone lipids	HMDB0002012	Ubiquinone-1	0.00739073	0.95389	0.998953	0.998953		-1.00175	6.72e-07	3.32e-05	1.55e-05
Lipids and lipid-like molecules	Prenol lipids	Quinone and hydroquinone lipids	HMDB0006709	Ubiquinone-2	0.199915	0.315148	0.998953	0.998953		-0.99354	0.000309602	0.0028159	0.00131485
Lipids and lipid-like molecules	Prenol lipids	Retinoids	HMDB0006254	4-Hydroxyretinoic acid	0.0658959	0.668538	0.998953	0.998953		-0.665129	0.000233117	0.00222627	0.00103953
Lipids and lipid-like molecules	Prenol lipids	Retinoids	HMDB0006280	7-a,25-Dihydroxycholesterol	0.0103957	0.953215	0.998953	0.998953		-0.218948	0.0094195	0.0395412	0.0184633
Lipids and lipid-like molecules	Prenol lipids	Retinoids	HMDB0000305	Vitamin A	-0.171828	0.0984758	0.998953	0.998953		0.24292	0.00993666	0.0408151	0.0190581
Lipids and lipid-like molecules	Prenol lipids	Retinoids	HMDB0001852	all-trans-retinoic acid	0.164925	0.614304	0.998953	0.998953		-0.273032	0.337685	0.511888	0.239019
Lipids and lipid-like molecules	Prenol lipids	Diterpenoids	HMDB0060502	Phylloquinol	0.00734092	0.954538	0.998953	0.998953		-0.10894	0.437188	0.596875	0.278703
Lipids and lipid-like molecules	Glycerolipids	Diradylglycerols	HMDB0011147	DG(18:0e/2:0/0:0)	0.0862549	0.281811	0.998953	0.998953		-0.241473	0.00384886	0.0198684	0.00927731
Lipids and lipid-like molecules	Glycerolipids	Triradylcglycerols	HMDB0005384	TG(16:0/18:1(9Z)/18:2(9Z,12Z))	0.0380388	0.717878	0.998953	0.998953		0.157079	0.0484546	0.128539	0.0600197
Lipids and lipid-like molecules	Glycerolipids	Triradylcglycerols	HMDB0005448	TG(16:1(9Z)/20:4(5Z,8Z,11Z,14Z)/20:4(5Z,8Z,11Z,14Z))	-0.0225253	0.93119	0.998953	0.998953		0.658041	0.00298582	0.016294	0.00760829
Lipids and lipid-like molecules	Sphingolipids	Ceramides	HMDB0004947	Cer(d18:1/12:0)	0.00248266	0.984792	0.998953	0.998953		-0.421952	3.84e-05	0.000513724	0.000239877
Lipids and lipid-like molecules	Sphingolipids	Phosphosphingolipids	HMDB0000277	Sphingosine 1-phosphate	0.193266	0.176881	0.998953	0.998953		-0.135863	0.0447406	0.124202	0.0579944
Lipids and lipid-like molecules	Sphingolipids	Ceramides	HMDB0004949	Cer(d18:1/16:0)	-0.317248	0.000214172	0.0409069	0.0409069		0.337526	0.0456808	0.124643	0.0582007
Lipids and lipid-like molecules	Sphingolipids	Glycosphingolipids	HMDB0012318	3-O-Sulfogalactosylceramide (d18:1/24:1(15Z))	0.264811	0.319073	0.998953	0.998953		0.388086	0.0632326	0.161032	0.075192
Lipids and lipid-like molecules	Sphingolipids	Ceramides	HMDB0004952	Cer(d18:1/22:0)	-0.115406	0.134427	0.998953	0.998953		0.43739	0.0135011	0.051574	0.0240818
Lipids and lipid-like molecules	Sphingolipids	Ceramides	HMDB0004948	Cer(d18:1/18:1(9Z))	-0.172768	0.0313707	0.998953	0.998953		0.444978	0.00931504	0.0395372	0.0184614
Lipids and lipid-like molecules	Sphingolipids	Ceramides	HMDB0004953	Cer(d18:1/24:1(15Z))	0.0461275	0.623892	0.998953	0.998953		0.446159	0.0162231	0.0579179	0.027044
Lipids and lipid-like molecules	Sphingolipids	Ceramides	HMDB0004950	Cer(d18:1/18:0)	-0.318488	0.00132537	0.168764	0.168764		0.467191	0.0349514	0.103499	0.0483277
Lipids and lipid-like molecules	Sphingolipids	Glycosphingolipids	HMDB0012314	3-O-Sulfogalactosylceramide (d18:1/18:0)	0.191835	0.443111	0.998953	0.998953		0.332701	0.098566	0.217643	0.101626
Lipids and lipid-like molecules	Sphingolipids	Glycosphingolipids	HMDB0004975	GlcCer(d18:1/24:1(15Z))	0.280532	0.239103	0.998953	0.998953		0.334308	0.0994967	0.218435	0.101996
Lipids and lipid-like molecules	Sphingolipids	Glycosphingolipids	HMDB0012317	3-O-Sulfogalactosylceramide (d18:1/18:1(9Z))	0.167372	0.261541	0.998953	0.998953		0.139023	0.104785	0.226146	0.105596
Lipids and lipid-like molecules	Sphingolipids	Glycosphingolipids	HMDB0004974	GlcCer(d18:1/22:0)	0.261892	0.251169	0.998953	0.998953		0.33629	0.110883	0.236634	0.110493
Lipids and lipid-like molecules	Sphingolipids	Glycosphingolipids	HMDB0006734	CE(20:2(6Z,9Z))	-0.0507544	0.567691	0.998953	0.998953		-0.127038	0.140373	0.283718	0.132478
Lipids and lipid-like molecules	Sphingolipids	Phosphosphingolipids	HMDB0012092	SM(d18:0/22:1(13Z))	0.204471	0.212386	0.998953	0.998953		0.219579	0.191095	0.357936	0.167134
Lipids and lipid-like molecules	Sphingolipids	Ceramides	HMDB0004957	Cer(d18:1/25:0)	0.0481273	0.777573	0.998953	0.998953		-0.127349	0.207236	0.375186	0.175188
Lipids and lipid-like molecules	Sphingolipids	Ceramides	HMDB0004951	Cer(d18:1/20:0)	0.0100485	0.932638	0.998953	0.998953		0.212361	0.308351	0.484873	0.226405
Lipids and lipid-like molecules	Sphingolipids	Glycosphingolipids	HMDB0004971	GlcCer(d18:1/16:0)	-0.0614037	0.662627	0.998953	0.998953		-0.0868347	0.391731	0.562908	0.262843
Lipids and lipid-like molecules	Sphingolipids	Glycosphingolipids	HMDB0004838	Galabiosylceramide (d18:1/26:1(17Z))	0.0429923	0.716458	0.998953	0.998953		0.0200559	0.856107	0.910955	0.425359
Lipids and lipid-like molecules	Glycerophospholipids	Glycerophosphocholines	HMDB0000086	Glycerophosphocholine	-0.0756334	0.463077	0.998953	0.998953		-1.25785	2.96e-07	2.26e-05	1.06e-05
Lipids and lipid-like molecules	Glycerophospholipids	Glycerophosphates	HMDB0007849	LysoPA(0:0/16:0)	0.292603	0.479228	0.998953	0.998953		-0.824944	1.3e-05	0.00025594	0.000119508
Lipids and lipid-like molecules	Glycerophospholipids	Glycerophosphocholines	HMDB0010384	LysoPC(18:0/0:0)	-0.199794	0.0612933	0.998953	0.998953		-0.734047	0.000772714	0.00546624	0.00255239
Lipids and lipid-like molecules	Glycerophospholipids	Glycerophosphocholines	HMDB0010405	LysoPC(24:0/0:0)	-0.0504392	0.620506	0.998953	0.998953		-0.494879	0.000339652	0.0029488	0.0013769
Lipids and lipid-like molecules	Glycerophospholipids	Glycerophosphocholines	HMDB0010395	LysoPC(20:4(5Z,8Z,11Z,14Z)/0:0)	-0.148872	0.261032	0.998953	0.998953		-0.425086	0.005334	0.0257922	0.0120434
Lipids and lipid-like molecules	Glycerophospholipids	Glycerophosphocholines	HMDB0002815	LysoPC(18:1(9Z))	0.0319322	0.800954	0.998953	0.998953		-0.312735	0.00152031	0.0093671	0.00437385
Lipids and lipid-like molecules	Glycerophospholipids	Glycerophosphates	HMDB0000126	Glycerol 3-phosphate	-0.0375593	0.62565	0.998953	0.998953		-0.213764	0.045632	0.124643	0.0582007
Lipids and lipid-like molecules	Glycerophospholipids	Glycerophosphates	HMDB0007850	LysoPA(0:0/18:0)	-0.113359	0.481121	0.998953	0.998953		-0.203402	0.00828147	0.0363623	0.0169789
Lipids and lipid-like molecules	Glycerophospholipids	Glycerophosphates	HMDB0007860	PA(16:0/18:2(9Z,12Z))	0.0697508	0.550585	0.998953	0.998953		-0.18253	0.0929463	0.210092	0.0980996
Lipids and lipid-like molecules	Glycerophospholipids	Glycerophosphoethanolamines	HMDB0008821	PE(14:0/14:0)	-0.0436128	0.719437	0.998953	0.998953		-0.180409	0.0104755	0.0425705	0.0198778
Lipids and lipid-like molecules	Glycerophospholipids	Glycerophosphocholines	HMDB0007941	PC(15:0/18:3(6Z,9Z,12Z))	-0.0336483	0.715461	0.998953	0.998953		0.120949	0.068318	0.166226	0.0776171
Lipids and lipid-like molecules	Glycerophospholipids	Glycerophosphoethanolamines	HMDB0009111	PE(18:2(9Z,12Z)/22:6(4Z,7Z,10Z,13Z,16Z,19Z))	0.0147495	0.904522	0.998953	0.998953		0.175233	0.0392307	0.113531	0.053012
Lipids and lipid-like molecules	Glycerophospholipids	Glycerophosphoserines	HMDB0010167	PS(18:0/22:6(4Z,7Z,10Z,13Z,16Z,19Z))	-0.0144844	0.83888	0.998953	0.998953		0.182778	0.0721728	0.173396	0.0809651
Lipids and lipid-like molecules	Glycerophospholipids	Glycerophosphoethanolamines	HMDB0005779	PE(O-18:1(1Z)/20:4(5Z,8Z,11Z,14Z))	-0.106153	0.286673	0.998953	0.998953		0.199064	0.0671198	0.164837	0.0769684
Lipids and lipid-like molecules	Glycerophospholipids	Glycerophosphoserines	HMDB0010165	PS(18:0/20:4(8Z,11Z,14Z,17Z))	0.0219459	0.865069	0.998953	0.998953		0.21693	0.0331454	0.100489	0.0469218
Lipids and lipid-like molecules	Glycerophospholipids	Glycerophosphoethanolamines	HMDB0009644	PE(22:5(4Z,7Z,10Z,13Z,16Z)/P-18:1(11Z))	0.0610427	0.579828	0.998953	0.998953		0.233981	0.0311858	0.0960724	0.0448598
Lipids and lipid-like molecules	Glycerophospholipids	Glycerophosphocholines	HMDB0007955	PC(15:0/22:4(7Z,10Z,13Z,16Z))	-0.116652	0.224008	0.998953	0.998953		0.237954	0.0809916	0.19098	0.0891758
Lipids and lipid-like molecules	Glycerophospholipids	Glycerophosphoethanolamines	HMDB0009773	PE(24:1(15Z)/24:1(15Z))	0.248512	0.116543	0.998953	0.998953		0.247628	0.01896	0.0646672	0.0301955
Lipids and lipid-like molecules	Glycerophospholipids	Glycerophosphocholines	HMDB0007943	PC(15:0/18:4(6Z,9Z,12Z,15Z))	-0.06011	0.553117	0.998953	0.998953		0.249917	0.0173958	0.0609048	0.0284387
Lipids and lipid-like molecules	Glycerophospholipids	Glycerophosphocholines	HMDB0008616	PC(22:2(13Z,16Z)/22:6(4Z,7Z,10Z,13Z,16Z,19Z))	0.127461	0.314764	0.998953	0.998953		0.25474	0.0012632	0.00802503	0.00374719
Lipids and lipid-like molecules	Glycerophospholipids	Glycerophosphocholines	HMDB0007949	PC(15:0/20:4(5Z,8Z,11Z,14Z))	-0.174505	0.0886997	0.998953	0.998953		0.255017	0.0404571	0.1162	0.0542582
Lipids and lipid-like molecules	Glycerophospholipids	Glycerophosphoethanolamines	HMDB0009610	PE(22:4(7Z,10Z,13Z,16Z)/P-18:0)	-0.0375237	0.615616	0.998953	0.998953		0.269358	0.00468982	0.0229681	0.0107246
Lipids and lipid-like molecules	Glycerophospholipids	Glycerophosphocholines	HMDB0008026	PC(16:1(9Z)/24:1(15Z))	0.0735845	0.474532	0.998953	0.998953		0.287257	0.011159	0.0439459	0.02052
Lipids and lipid-like molecules	Glycerophospholipids	Glycerophosphocholines	HMDB0008090	PC(18:1(11Z)/22:6(4Z,7Z,10Z,13Z,16Z,19Z))	-0.0744868	0.202035	0.998953	0.998953		0.287759	0.00590277	0.0274983	0.01284
Lipids and lipid-like molecules	Glycerophospholipids	Glycerophosphocholines	HMDB0007989	PC(16:0/22:5(4Z,7Z,10Z,13Z,16Z))	0.116116	0.53326	0.998953	0.998953		0.296881	0.0471804	0.126377	0.0590103
Lipids and lipid-like molecules	Glycerophospholipids	Glycerophosphocholines	HMDB0008819	PC(24:1(15Z)/P-18:1(11Z))	0.202562	0.19306	0.998953	0.998953		0.321516	0.0343991	0.103386	0.0482747
Lipids and lipid-like molecules	Glycerophospholipids	Glycerophosphocholines	HMDB0008653	PC(22:4(7Z,10Z,13Z,16Z)/P-18:0)	0.106243	0.483479	0.998953	0.998953		0.343218	0.0107569	0.0428034	0.0199865
Lipids and lipid-like molecules	Glycerophospholipids	Glycerophosphoethanolamines	HMDB0009314	PE(20:2(11Z,14Z)/P-18:1(11Z))	-0.0580676	0.40029	0.998953	0.998953		0.359865	0.0138463	0.0523693	0.0244532
Lipids and lipid-like molecules	Glycerophospholipids	Glycerophosphocholines	HMDB0008292	PC(20:0/P-18:0)	0.159065	0.388397	0.998953	0.998953		0.364508	0.0558793	0.14521	0.067804
Lipids and lipid-like molecules	Glycerophospholipids	Glycerophosphoethanolamines	HMDB0009742	PE(24:0/P-18:0)	0.129406	0.405856	0.998953	0.998953		0.420098	0.0244013	0.0786223	0.0367117
Lipids and lipid-like molecules	Glycerophospholipids	Glycerophosphocholines	HMDB0008555	PC(22:0/P-18:0)	0.146505	0.52059	0.998953	0.998953		0.518874	0.0250359	0.0796975	0.0372137
Lipids and lipid-like molecules	Glycerophospholipids	Glycerophosphoserines	HMDB0010164	PS(18:0/20:0)	0.107556	0.261928	0.998953	0.998953		0.130939	0.116507	0.243818	0.113848
Lipids and lipid-like molecules	Glycerophospholipids	Glycerophosphocholines	HMDB0007886	PC(14:0/22:0)	0.175315	0.466329	0.998953	0.998953		0.247359	0.119489	0.246728	0.115207
Lipids and lipid-like molecules	Glycerophospholipids	Glycerophosphoethanolamines	HMDB0009045	PE(18:1(11Z)/22:6(4Z,7Z,10Z,13Z,16Z,19Z))	0.194826	0.0820904	0.998953	0.998953		0.150608	0.123397	0.253429	0.118336
Lipids and lipid-like molecules	Glycerophospholipids	Glycerophosphoethanolamines	HMDB0000114	Glycerylphosphorylethanolamine	-0.0735294	0.466594	0.998953	0.998953		-0.22493	0.170457	0.332218	0.155125
Lipids and lipid-like molecules	Glycerophospholipids	Glycerophosphoethanolamines	HMDB0008835	PE(14:0/20:2(11Z,14Z))	0.0116152	0.908378	0.998953	0.998953		0.0876823	0.171949	0.333075	0.155525
Lipids and lipid-like molecules	Glycerophospholipids	Glycerophosphoethanolamines	HMDB0008845	PE(14:0/22:5(4Z,7Z,10Z,13Z,16Z))	-0.121555	0.381919	0.998953	0.998953		0.14442	0.18187	0.347371	0.1622
Lipids and lipid-like molecules	Glycerophospholipids	Glycerophosphoethanolamines	HMDB0009545	PE(22:1(13Z)/P-18:1(11Z))	0.138929	0.288358	0.998953	0.998953		0.149489	0.205185	0.373242	0.17428
Lipids and lipid-like molecules	Glycerophospholipids	Glycerophosphoethanolamines	HMDB0009710	PE(22:6(4Z,7Z,10Z,13Z,16Z,19Z)/P-18:1(11Z))	0.089484	0.379185	0.998953	0.998953		0.154678	0.215573	0.386615	0.180525
Lipids and lipid-like molecules	Glycerophospholipids	Glycerophosphoethanolamines	HMDB0005780	PE(P-16:0/22:6(4Z,7Z,10Z,13Z,16Z,19Z))	-0.0291018	0.751372	0.998953	0.998953		0.147175	0.221141	0.39216	0.183114
Lipids and lipid-like molecules	Glycerophospholipids	Glycerophosphoethanolamines	HMDB0008946	PE(16:0/22:6(4Z,7Z,10Z,13Z,16Z,19Z))	0.0711451	0.529424	0.998953	0.998953		0.121948	0.227764	0.400949	0.187218
Lipids and lipid-like molecules	Glycerophospholipids	Glycerophosphocholines	HMDB0007963	PC(15:0/P-18:1(11Z))	0.29287	0.176253	0.998953	0.998953		0.145594	0.231841	0.405134	0.189172
Lipids and lipid-like molecules	Glycerophospholipids	Glycerophosphocholines	HMDB0007901	PC(14:1(9Z)/15:0)	-0.107458	0.275485	0.998953	0.998953		0.11284	0.238295	0.413767	0.193203
Lipids and lipid-like molecules	Glycerophospholipids	Glycerophosphoethanolamines	HMDB0008836	PE(14:0/20:3(5Z,8Z,11Z))	-0.077248	0.643378	0.998953	0.998953		0.121516	0.251751	0.435153	0.203189
Lipids and lipid-like molecules	Glycerophospholipids	Glycerophosphocholines	HMDB0007883	PC(14:0/20:4(5Z,8Z,11Z,14Z))	0.019391	0.816313	0.998953	0.998953		0.155961	0.268446	0.443924	0.207285
Lipids and lipid-like molecules	Glycerophospholipids	Glycerophosphoethanolamines	HMDB0009149	PE(18:3(6Z,9Z,12Z)/P-18:1(11Z))	-0.175753	0.0516851	0.998953	0.998953		0.164597	0.275313	0.449443	0.209862
Lipids and lipid-like molecules	Glycerophospholipids	Glycerophosphoethanolamines	HMDB0008852	PE(14:0/P-18:1(11Z))	-0.153813	0.297377	0.998953	0.998953		0.0742144	0.33317	0.509084	0.23771
Lipids and lipid-like molecules	Glycerophospholipids	Glycerophosphoethanolamines	HMDB0008979	PE(16:1(9Z)/22:6(4Z,7Z,10Z,13Z,16Z,19Z))	-0.00721378	0.943309	0.998953	0.998953		0.0842494	0.373994	0.552013	0.257756
Lipids and lipid-like molecules	Glycerophospholipids	Glycerophosphocholines	HMDB0007935	PC(15:0/16:0)	-0.0371646	0.744442	0.998953	0.998953		0.188769	0.378519	0.55348	0.25844
Lipids and lipid-like molecules	Glycerophospholipids	Glycerophosphocholines	HMDB0012108	LysoPC(17:0/0:0)	-0.0135418	0.919902	0.998953	0.998953		-0.0846317	0.382018	0.55487	0.259089
Lipids and lipid-like molecules	Glycerophospholipids	Glycerophosphoethanolamines	HMDB0008829	PE(14:0/18:2(9Z,12Z))	0.0418621	0.709563	0.998953	0.998953		0.074827	0.449585	0.604723	0.282368
Lipids and lipid-like molecules	Glycerophospholipids	Glycerophosphoethanolamines	HMDB0009213	PE(18:4(6Z,9Z,12Z,15Z)/P-16:0)	-0.139906	0.123054	0.998953	0.998953		0.0537669	0.451602	0.605305	0.28264
Lipids and lipid-like molecules	Glycerophospholipids	Glycerophosphates	HMDB0007861	PA(18:0/18:2(9Z,12Z))	0.130964	0.276831	0.998953	0.998953		-0.064388	0.525385	0.667182	0.311532
Lipids and lipid-like molecules	Glycerophospholipids	Glycerophosphocholines	HMDB0007936	PC(15:0/16:1(9Z))	-0.071802	0.56979	0.998953	0.998953		0.0813105	0.52053	0.667182	0.311532
Lipids and lipid-like molecules	Glycerophospholipids	Glycerophosphoethanolamines	HMDB0008951	PE(16:0/P-18:1(11Z))	0.107769	0.559021	0.998953	0.998953		0.0734154	0.514196	0.667182	0.311532
Lipids and lipid-like molecules	Glycerophospholipids	Glycerophosphocholines	HMDB0007874	PC(14:0/18:2(9Z,12Z))	0.110403	0.475802	0.998953	0.998953		0.0601328	0.576295	0.713667	0.333238
Lipids and lipid-like molecules	Glycerophospholipids	Glycerophosphoethanolamines	HMDB0008984	PE(16:1(9Z)/P-18:1(11Z))	0.150115	0.29256	0.998953	0.998953		-0.0451043	0.575439	0.713667	0.333238
Lipids and lipid-like molecules	Glycerophospholipids	Glycerophosphocholines	HMDB0010382	LysoPC(16:0/0:0)	-0.0143811	0.902754	0.998953	0.998953		-0.0637749	0.591341	0.726342	0.339156
Lipids and lipid-like molecules	Glycerophospholipids	Glycerophosphocholines	HMDB0007880	PC(14:0/20:2(11Z,14Z))	0.207603	0.173842	0.998953	0.998953		0.0754477	0.605856	0.739415	0.345261
Lipids and lipid-like molecules	Glycerophospholipids	Glycerophosphocholines	HMDB0000564	PC(16:0/16:0)	-0.0423111	0.378693	0.998953	0.998953		0.100925	0.633125	0.751246	0.350785
Lipids and lipid-like molecules	Glycerophospholipids	Glycerophosphocholines	HMDB0007868	PC(14:0/15:0)	-0.154084	0.169062	0.998953	0.998953		0.0747741	0.659544	0.768127	0.358667
Lipids and lipid-like molecules	Glycerophospholipids	Glycerophosphocholines	HMDB0007875	PC(14:0/18:3(6Z,9Z,12Z))	0.254844	0.11553	0.998953	0.998953		-0.0338913	0.676772	0.781048	0.364701
Lipids and lipid-like molecules	Glycerophospholipids	Glycerophosphoethanolamines	HMDB0009215	PE(18:4(6Z,9Z,12Z,15Z)/P-18:1(11Z))	-0.0514462	0.619788	0.998953	0.998953		0.038222	0.722253	0.816274	0.381149
Lipids and lipid-like molecules	Glycerophospholipids	Glycerophosphoethanolamines	HMDB0009281	PE(20:1(11Z)/P-18:1(11Z))	0.264746	0.114141	0.998953	0.998953		0.0280213	0.753427	0.839094	0.391804
Lipids and lipid-like molecules	Glycerophospholipids	Glycerophosphocholines	HMDB0010381	LysoPC(15:0/0:0)	-0.0100508	0.930195	0.998953	0.998953		-0.0314245	0.755732	0.839214	0.39186
Lipids and lipid-like molecules	Glycerophospholipids	Glycerophosphates	HMDB0000674	PA(16:0/16:0)	-0.126415	0.328944	0.998953	0.998953		0.096079	0.760074	0.84159	0.39297
Lipids and lipid-like molecules	Glycerophospholipids	Glycerophosphates	HMDB0007858	PA(16:0/18:1(11Z))	0.077579	0.537757	0.998953	0.998953		0.0521278	0.787999	0.864987	0.403895
Lipids and lipid-like molecules	Glycerophospholipids	Glycerophosphocholines	HMDB0007940	PC(15:0/18:2(9Z,12Z))	0.0584757	0.610063	0.998953	0.998953		-0.0152408	0.874798	0.928258	0.433438
Lipids and lipid-like molecules	Glycerophospholipids	Glycerophosphocholines	HMDB0007869	PC(14:0/16:0)	0.00236696	0.982342	0.998953	0.998953		0.00814199	0.969245	0.970319	0.453078
Lipids and lipid-like molecules	Glycerophospholipids	Glycerophosphocholines	HMDB0007938	PC(15:0/18:1(11Z))	0.0243857	0.855399	0.998953	0.998953		0.00443114	0.970243	0.970319	0.453078
Lipids and lipid-like molecules	Glycerophospholipids	Glycerophosphoethanolamines	HMDB0009050	PE(18:1(11Z)/P-18:1(11Z))	0.320648	0.118095	0.998953	0.998953		-0.00609851	0.956336	0.970319	0.453078
