## Supplementary material for "Mitochondrial dysfunction compromises ciliary homeostasis in astrocytes": Suppl. Table 5

### Sheet: Sheet1
Table S4. Oligonucleotide sequences used in the study
Gene symbol	Protein product		5'-3'
Hmbs	Porphobilinogen deaminase	Fwd	AGAAAAGTGCCGTGGGAACC
		Rev	CCAGGACGATGGCACTGAAT
Atp1b2	Sodium/potassium-transporting ATPase subunit beta-2	Fwd	TGTGTTGGCAAGAGAGATGAAGA
		Rev	GGGTCACATTCAGGAACTTTACA
Aldh1l1	Cytosolic 10-formyltetrahydrofolate dehydrogenase	Fwd	TTCCGATACTTCGCTGGCTG
		Rev	GGTTGGGTCTAGCCTGGTTG
Slc1a3	Excitatory amino acid transporter 1	Fwd	CCTGGGTTTTCATTGGAGGGTTG
		Rev	GTGGCAGAACTTGAGGAGGTC
Nefl	Neurofilament light polypeptide	Fwd	GGGTATGAACGAAGCTCTGGA
		Rev	TCTTCGTGCTTCTCAGCTCAT
Syt1	Synaptotagmin-1	Fwd	AGCCATAGTTGCGGTCCTTT
		Rev	TCAGTCAGTCCGGTTTCAGC
Cd68	Macrosialin	Fwd	ACTTCGGGCCATGTTTCTCT
		Rev	GGGGCTGGTAGGTTGATTGT
Csf1r	Macrophage colony-stimulating factor 1 receptor	Fwd	CAGTACTTCAGGGCCGTCTC
		Rev	TCGGCTTCTGCTTGTACTTGT
Ocln	Occludin	Fwd	CCGCCAAGGTTCGCTTATCT
		Rev	CGGACATGGCTGATGTCACT
Cspg4	Chondroitin sulfate proteoglycan 4	Fwd	AGGCTGAGGTAAATGCTGGG
		Rev	GCAGGTGGTGAGGACAGTAG
Foxj1	Forkhead box protein J1	Fwd	CTGAGCCAGGCCTCACATTC
		Rev	GCTGGTAACCCAGACTCCAG
mtDNA copy number analysis			5'-3'
mtDNA		Fwd	AGGAGCCTGTTCTATAATCGATAAA
		Rev	GATGGCGGTATATAGGCCGAA
nuclear DNA (RBM15)		Fwd	GGACAGTTTTCTTGGGCAAC
		Rev	AGTTTGGCCCTGTGAGACAT
